# Gene networks are conserved across reproductive development between the fern *Ceratopteris richardii* and the flowering plant *Arabidopsis thaliana*

**DOI:** 10.1101/2025.03.18.643782

**Authors:** Andrew R.G. Plackett, Marco Catoni

## Abstract

How plants first invented seeds is a longstanding unresolved evolutionary question. Seed-bearing plants arose from within seedless vascular plants, with ferns as their closest relatives, but how the seed developmental programme first originated has remained intractable through comparative morphology or the fossil record. To investigate this question at the level of gene network evolution, we established a transcriptional expression atlas across sporophyte and gametophyte reproductive development of the fern *Ceratopteris richardii* and compared reproductive-associated genes to those of *Arabidopsis thaliana*. Conservation was detected between distinct organs. As in flowering, the hormone gibberellin promoted sporing of the fern sporophyte shoot. Sporophyll genes were conserved with floral development. Gametophyte post-fertilization egg chamber (archegonium) genes were conserved with both pre- and post-fertilization seed development, as were two post-fertilization signals, auxin and sugar. We conclude that the seed may first have arisen through the mis-expression of archegonium developmental programmes within the developing sporophyte sporangium.
