## Supplementary Data 10 for "Gene networks are conserved across reproductive development between the fern *Ceratopteris richardii* and the flowering plant *Arabidopsis thaliana*"

### Sheet: Sporophyll_sample_data
RNA sample information, sporophyll mRNA-seq experiment
Sample name	Shoot Phase	Age (Days)	Frond Stage	Number independent organs (per sample)	RNA concentration (ng/µl)	RNA volume (µl)	RIN
Apx_130d_BR1	Reproductive	130	Shoot apical region (Apx)	50	65.6	30	9.1
Apx_130d_BR2	Reproductive	130	Shoot apical region (Apx)	47	41.4	30	9.3
Apx_130d_BR3	Reproductive	130	Shoot apical region (Apx)	72	61.4	30	8.7
Prm_130d_BR1	Reproductive	130	Primordium (Prm)	50	98.4	30	9.2
Prm_130d_BR2	Reproductive	130	Primordium (Prm)	45	61.6	30	9
Prm_130d_BR3	Reproductive	130	Primordium (Prm)	72	33.8	30	9.8
Fid_130d_BR1	Reproductive	130	Fiddlehead (Fid)	4	304	30	8.9
Fid_130d_BR2	Reproductive	130	Fiddlehead (Fid)	5	490	30	8.8
Fid_130d_BR3	Reproductive	130	Fiddlehead (Fid)	4	380	30	9.1
Exp_130d_BR1	Reproductive	130	Expanding frond (Exp)	4 (x2 Early, x2 Late)	355	30	7.5
Exp_130d_BR2	Reproductive	130	Expanding frond (Exp)	4 (x1 Early, x1 Mid, x2 Late)	532	30	8.2
Exp_130d_BR3	Reproductive	130	Expanding frond (Exp)	4 (x2 Early, x2 Late)	696	30	8.4
Mat_130d_BR1	Reproductive	130	Mature (Mat)	4	238	40	7.1
Mat_130d_BR2	Reproductive	130	Mature (Mat)	4	302	40	6.8
Mat_130d_BR3	Reproductive	130	Mature (Mat)	4	364.5	40	6.8
Apx_60d_BR1	Vegetative (shootlike)	60	Shoot apical region (Apx)	25	104	30	8.6
Apx_60d_BR2	Vegetative (shootlike)	60	Shoot apical region (Apx)	24	129	30	8.6
Apx_60d_BR3	Vegetative (shootlike)	60	Shoot apical region (Apx)	24	206	30	8.7
Prm_60d_BR1	Vegetative (shootlike)	60	Primordium (Prm)	21	106	30	8.3
Prm_60d_BR2	Vegetative (shootlike)	60	Primordium (Prm)	24	157	30	9.3
Prm_60d_BR3	Vegetative (shootlike)	60	Primordium (Prm)	25	95.4	30	8.7
Fid_60d_BR1	Vegetative (shootlike)	60	Fiddlehead (Fid)	4	458	30	8.5
Fid_60d_BR2	Vegetative (shootlike)	60	Fiddlehead (Fid)	4	454	30	8.7
Fid_60d_BR3	Vegetative (shootlike)	60	Fiddlehead (Fid)	4	442	30	8.8
Exp_60d_BR1	Vegetative (shootlike)	60	Expanding frond (Exp)	4 (x2 Early, x2 Late)	448	30	8
Exp_60d_BR2	Vegetative (shootlike)	60	Expanding frond (Exp)	4 (x2 Early, x2 Late)	505.5	40	8.1
Exp_60d_BR3	Vegetative (shootlike)	60	Expanding frond (Exp)	4 (x2 Early, x2 Late)	616	30	8.3
Mat_60d_BR1	Vegetative (shootlike)	60	Mature (Mat)	4	619	40	7.1
Mat_60d_BR2	Vegetative (shootlike)	60	Mature (Mat)	4	892	40	7.5
Mat_60d_BR3	Vegetative (shootlike)	60	Mature (Mat)	4	971.25	40	7.6
Apx_25d_BR1	Vegetative (simple)	25	Shoot apical region (Apx)	331	56	30	9
Apx_25d_BR2	Vegetative (simple)	25	Shoot apical region (Apx)	514	77.4	30	8.9
Apx_25d_BR3	Vegetative (simple)	25	Shoot apical region (Apx)	500	52.6	30	9
Prm_25d_BR1	Vegetative (simple)	25	Primordium (Prm)	111	167	30	8.5
Prm_25d_BR2	Vegetative (simple)	25	Primordium (Prm)	151	177	30	8.4
Prm_25d_BR3	Vegetative (simple)	25	Primordium (Prm)	162	218	30	8.6

### Sheet: Sporophyll_sequencing_QC
Sequencing QC data (Sporophyll dataset), source Novogene UK
sample	library	raw_reads	raw_bases	clean_reads	clean_bases	error_rate	Q20	Q30	GC_pct
Apx_130d_BR1	ERRA220017989-1a	93082824	13.96G	92435990	13.87G	0.02	98.27	94.78	45.29
Apx_130d_BR2	ERRA220017990-1a	71220424	10.68G	70730866	10.61G	0.02	98.08	94.39	45.19
Apx_130d_BR3	ERRA220017991-1a	62903600	9.44G	62477776	9.37G	0.02	98.45	95.22	45.23
Prm_130d_BR1	ERRA220017992-1a	80870176	12.13G	80277122	12.04G	0.02	98.25	94.71	45.28
Prm_130d_BR2	ERRA220017993-1a	60474020	9.07G	60061424	9.01G	0.02	98.28	94.78	45.12
Prm_130d_BR3	ERRA220017994-1a	73544010	11.03G	73048256	10.96G	0.02	98.35	94.96	45.3
Fid_130d_BR1	ERRA220017995-1a	65563006	9.83G	65140762	9.77G	0.02	98.26	94.61	46.18
Fid_130d_BR2	ERRA220017996-1a	76760730	11.51G	76225068	11.43G	0.02	98.24	94.61	46.18
Fid_130d_BR3	ERRA220017997-1a	76910630	11.54G	76406368	11.46G	0.02	98.18	94.64	46.05
Exp_130d_BR1	ERRA220017998-1a	91259190	13.69G	90662136	13.6G	0.03	97.93	94.03	46.68
Exp_130d_BR2	ERRA220017999-1a	69526574	10.43G	69060540	10.36G	0.02	98.18	94.63	46.63
Exp_130d_BR3	ERRA220018000-1a	69490520	10.42G	68731720	10.31G	0.02	98.19	94.42	46.39
Mat_130d_BR1	Mat_130d_BR1	69323774	10.4G	68526054	10.28G	0.03	97.52	93.11	46.77
Mat_130d_BR2	ERRA220018001-1a	70587544	10.59G	69902746	10.49G	0.02	98.24	94.78	46.51
Mat_130d_BR3	ERRA220018002-1a	73567924	11.04G	73131160	10.97G	0.02	98.41	95.11	46.65
Apx_60d_BR1	ERRA220017976-1a	64044668	9.61G	63606222	9.54G	0.02	98.13	94.35	45.27
Apx_60d_BR2	ERRA220017977-1a	71425960	10.71G	70954196	10.64G	0.03	98	93.94	45.29
Apx_60d_BR3	ERRA220017978-1a	89159744	13.37G	88466408	13.27G	0.02	98.07	94.18	45.31
Prm_60d_BR1	ERRA220017979-1a	86712878	13.01G	86143558	12.92G	0.02	98.15	94.54	45.33
Prm_60d_BR2	ERRA220017980-1a	68725654	10.31G	68247478	10.24G	0.02	98.2	94.47	45.2
Prm_60d_BR3	ERRA220017981-1a	62963148	9.44G	62533250	9.38G	0.02	98.28	94.8	45.18
Fid_60d_BR1	Fid_60d_BR1	75966928	11.4G	75294622	11.29G	0.03	97.51	93.06	46.09
Fid_60d_BR2	ERRA220017982-1a	60424690	9.06G	60036952	9.01G	0.02	98.28	94.62	45.74
Fid_60d_BR3	ERRA220017983-1a	74954126	11.24G	74421694	11.16G	0.02	98.18	94.41	45.75
Exp_60d_BR1	Exp_60d_BR1	73949306	11.09G	73124172	10.97G	0.02	98.76	95.95	47.09
Exp_60d_BR2	ERRA220017984-1a	105838556	15.88G	105153920	15.77G	0.03	97.98	94.12	46.8
Exp_60d_BR3	ERRA220017985-1a	88066524	13.21G	87494568	13.12G	0.02	98.52	95.35	46.65
Mat_60d_BR1	ERRA220017986-1a	63564926	9.53G	63053504	9.46G	0.02	98.36	94.89	46.88
Mat_60d_BR2	ERRA220017987-1a	87687980	13.15G	87106920	13.07G	0.02	98.08	94.38	46.95
Mat_60d_BR3	ERRA220017988-1a	93683696	14.05G	93050394	13.96G	0.02	98.13	94.57	46.66
Apx_25d_BR1	ERRA220017970-1a	80738332	12.11G	80219344	12.03G	0.02	98.29	94.79	45.49
Apx_25d_BR2	ERRA220017971-1a	85444528	12.82G	84871000	12.73G	0.02	98.25	94.72	45.46
Apx_25d_BR3	ERRA220017972-1a	70102550	10.52G	69668258	10.45G	0.02	98.18	94.37	45.56
Prm_25d_BR1	ERRA220017973-1a	73705550	11.06G	73152226	10.97G	0.02	98.11	94.47	45.44
Prm_25d_BR2	ERRA220017974-1a	86358132	12.95G	85806406	12.87G	0.02	98.12	94.47	45.68
Prm_25d_BR3	ERRA220017975-1a	60503266	9.08G	60109946	9.02G	0.02	98.36	94.99	45.82
sample: SampleID.
library: library ID.
raw_reads: Reads count from the raw data, four rows as a unit, with statistics of reads count for every sequencing.
raw_bases: Base number of raw data. (number of raw reads) * (sequence length), converting unit to G.
clean_reads: Base number of raw data after filtering. (number of clean reads) * (sequence length), converting unit to G.
clean_bases: (clean base=clean reads*150bp) number multiply read length, saved in G unit.
error_rate: Average sequencing error rate, which is calculated by Qphred=-10log10(e).
Q20: The percentage of the bases whose Q Phred values is greater than 20. (Number of bases with Q Phred value > 20) / (Number of total bases) *100.
Q30: The percentage of the bases whose Q Phred values is greater than 30. (Number of bases with Q Phred value > 30) / (Number of total bases) *100.
GC_pct: The percentage of G&C base numbers of total bases.(G&C base number) / (Total base number)*100.

### Sheet: Sporophyll_read_mapping
Read alignment summary data (Sporophyll dataset), source Novogene UK
sample	total_reads	total_map	unique_map	multi_map	read1_map	read2_map	positive_map	negative_map	splice_map	unsplice_map	proper_map
Apx_130d_BR1	92435990	89616378(96.95%)	86278422(93.34%)	3337956(3.61%)	43122091(46.65%)	43156331(46.69%)	43129576(46.66%)	43148846(46.68%)	29236800(31.63%)	57041622(61.71%)	84823282(91.76%)
Apx_130d_BR2	70730866	68369565(96.66%)	65947885(93.24%)	2421680(3.42%)	32964485(46.61%)	32983400(46.63%)	32961785(46.6%)	32986100(46.64%)	21568514(30.49%)	44379371(62.74%)	64689830(91.46%)
Prm_130d_BR1	80277122	77933547(97.08%)	75099413(93.55%)	2834134(3.53%)	37551678(46.78%)	37547735(46.77%)	37540892(46.76%)	37558521(46.79%)	26258582(32.71%)	48840831(60.84%)	73778222(91.9%)
Prm_130d_BR2	60061424	58346298(97.14%)	56386228(93.88%)	1960070(3.26%)	28160231(46.89%)	28225997(47.0%)	28186553(46.93%)	28199675(46.95%)	19173284(31.92%)	37212944(61.96%)	55411474(92.26%)
Prm_130d_BR3	73048256	70950604(97.13%)	68534129(93.82%)	2416475(3.31%)	34255346(46.89%)	34278783(46.93%)	34261001(46.9%)	34273128(46.92%)	23805542(32.59%)	44728587(61.23%)	67439890(92.32%)
Fid_130d_BR1	65140762	63175062(96.98%)	60324689(92.61%)	2850373(4.38%)	30174740(46.32%)	30149949(46.28%)	30152949(46.29%)	30171740(46.32%)	21180806(32.52%)	39143883(60.09%)	59399258(91.19%)
Fid_130d_BR2	76225068	73927753(96.99%)	70546175(92.55%)	3381578(4.44%)	35286296(46.29%)	35259879(46.26%)	35264439(46.26%)	35281736(46.29%)	25116349(32.95%)	45429826(59.6%)	69382094(91.02%)
Fid_130d_BR3	76406368	74024579(96.88%)	70792613(92.65%)	3231966(4.23%)	35362038(46.28%)	35430575(46.37%)	35383565(46.31%)	35409048(46.34%)	25721109(33.66%)	45071504(58.99%)	69451748(90.9%)
Exp_130d_BR1	90662136	87935605(96.99%)	83013315(91.56%)	4922290(5.43%)	41550045(45.83%)	41463270(45.73%)	41492475(45.77%)	41520840(45.8%)	29175575(32.18%)	53837740(59.38%)	81330310(89.71%)
Exp_130d_BR2	69060540	67145346(97.23%)	63598111(92.09%)	3547235(5.14%)	31785737(46.03%)	31812374(46.06%)	31792534(46.04%)	31805577(46.05%)	22332031(32.34%)	41266080(59.75%)	62495126(90.49%)
Exp_130d_BR3	68731720	66904251(97.34%)	63676974(92.65%)	3227277(4.7%)	31814820(46.29%)	31862154(46.36%)	31835750(46.32%)	31841224(46.33%)	22460559(32.68%)	41216415(59.97%)	62572108(91.04%)
Mat_130d_BR1	68526054	65659624(95.82%)	60971828(88.98%)	4687796(6.84%)	30582167(44.63%)	30389661(44.35%)	30468005(44.46%)	30503823(44.51%)	21945106(32.02%)	39026722(56.95%)	59489062(86.81%)
Mat_130d_BR3	73131160	71099015(97.22%)	66545401(90.99%)	4553614(6.23%)	33263155(45.48%)	33282246(45.51%)	33266088(45.49%)	33279313(45.51%)	23758191(32.49%)	42787210(58.51%)	65520444(89.59%)
Apx_60d_BR1	63606222	61619124(96.88%)	59108022(92.93%)	2511102(3.95%)	29580343(46.51%)	29527679(46.42%)	29546522(46.45%)	29561500(46.48%)	20444698(32.14%)	38663324(60.79%)	58079190(91.31%)
Apx_60d_BR2	70954196	68953492(97.18%)	66207022(93.31%)	2746470(3.87%)	33150103(46.72%)	33056919(46.59%)	33091859(46.64%)	33115163(46.67%)	23048668(32.48%)	43158354(60.83%)	65096946(91.75%)
Apx_60d_BR3	88466408	86107349(97.33%)	82952730(93.77%)	3154619(3.57%)	41453687(46.86%)	41499043(46.91%)	41468090(46.87%)	41484640(46.89%)	29250682(33.06%)	53702048(60.7%)	81571054(92.21%)
Prm_60d_BR1	86143558	83565042(97.01%)	80314487(93.23%)	3250555(3.77%)	40119896(46.57%)	40194591(46.66%)	40141962(46.6%)	40172525(46.63%)	29096845(33.78%)	51217642(59.46%)	78843050(91.53%)
Prm_60d_BR2	68247478	66450879(97.37%)	63977698(93.74%)	2473181(3.62%)	32008108(46.9%)	31969590(46.84%)	31978893(46.86%)	31998805(46.89%)	22440977(32.88%)	41536721(60.86%)	62925410(92.2%)
Prm_60d_BR3	62533250	60899854(97.39%)	58760492(93.97%)	2139362(3.42%)	29368905(46.97%)	29391587(47.0%)	29372829(46.97%)	29387663(47.0%)	20972043(33.54%)	37788449(60.43%)	57742362(92.34%)
Fid_60d_BR1	75294622	72232426(95.93%)	69077728(91.74%)	3154698(4.19%)	34637481(46.0%)	34440247(45.74%)	34521823(45.85%)	34555905(45.89%)	24986662(33.19%)	44091066(58.56%)	67496036(89.64%)
Fid_60d_BR2	60036952	58608175(97.62%)	56212237(93.63%)	2395938(3.99%)	28124767(46.85%)	28087470(46.78%)	28097539(46.8%)	28114698(46.83%)	21038150(35.04%)	35174087(58.59%)	55374816(92.23%)
Fid_60d_BR3	74421694	72576662(97.52%)	69615405(93.54%)	2961257(3.98%)	34836722(46.81%)	34778683(46.73%)	34797619(46.76%)	34817786(46.78%)	25618910(34.42%)	43996495(59.12%)	68521914(92.07%)
Exp_60d_BR1	73124172	71374360(97.61%)	67315874(92.06%)	4058486(5.55%)	33722776(46.12%)	33593098(45.94%)	33650702(46.02%)	33665172(46.04%)	24214721(33.11%)	43101153(58.94%)	66311286(90.68%)
Exp_60d_BR2	105153920	102340349(97.32%)	96950862(92.2%)	5389487(5.13%)	48532762(46.15%)	48418100(46.04%)	48459836(46.08%)	48491026(46.11%)	34923796(33.21%)	62027066(58.99%)	95058954(90.4%)
Exp_60d_BR3	87494568	85457191(97.67%)	80983502(92.56%)	4473689(5.11%)	40453972(46.24%)	40529530(46.32%)	40486702(46.27%)	40496800(46.28%)	28760719(32.87%)	52222783(59.69%)	79649988(91.03%)
Mat_60d_BR1	63053504	61464921(97.48%)	57528676(91.24%)	3936245(6.24%)	28765707(45.62%)	28762969(45.62%)	28754682(45.6%)	28773994(45.63%)	20098548(31.88%)	37430128(59.36%)	56552758(89.69%)
Mat_60d_BR2	87106920	84733532(97.28%)	79343028(91.09%)	5390504(6.19%)	39678733(45.55%)	39664295(45.54%)	39652151(45.52%)	39690877(45.57%)	27210032(31.24%)	52132996(59.85%)	77893274(89.42%)
Mat_60d_BR3	93050394	90236104(96.98%)	83588463(89.83%)	6647641(7.14%)	41766203(44.89%)	41822260(44.95%)	41770045(44.89%)	41818418(44.94%)	28867204(31.02%)	54721259(58.81%)	82024580(88.15%)
Apx_25d_BR1	80219344	77402303(96.49%)	74249668(92.56%)	3152635(3.93%)	37106183(46.26%)	37143485(46.3%)	37117015(46.27%)	37132653(46.29%)	25836540(32.21%)	48413128(60.35%)	73061094(91.08%)
Apx_25d_BR2	84871000	82347795(97.03%)	79112966(93.22%)	3234829(3.81%)	39564753(46.62%)	39548213(46.6%)	39550304(46.6%)	39562662(46.62%)	27901268(32.87%)	51211698(60.34%)	77774488(91.64%)
Prm_25d_BR1	73152226	71062358(97.14%)	68388786(93.49%)	2673572(3.65%)	34174283(46.72%)	34214503(46.77%)	34182571(46.73%)	34206215(46.76%)	24527522(33.53%)	43861264(59.96%)	67030960(91.63%)
Prm_25d_BR2	85806406	83278835(97.05%)	79977212(93.21%)	3301623(3.85%)	39977118(46.59%)	40000094(46.62%)	39975297(46.59%)	40001915(46.62%)	28439568(33.14%)	51537644(60.06%)	78450364(91.43%)
Prm_25d_BR3	60109946	58557139(97.42%)	56217857(93.53%)	2339282(3.89%)	28067970(46.69%)	28149887(46.83%)	28103319(46.75%)	28114538(46.77%)	19674034(32.73%)	36543823(60.79%)	55310324(92.02%)
sample: SampleID.
total_reads: Total clean reads used for analysis.
total_map: Number and percentage of reads aligned to the genome, the ratio should higher than 70%, total mapping rate: (mapped reads)/(total reads)*100.
unique_map: Number and percentage of reads aligned to the unique position of the reference genome (for subsequent quantitative data analysis), unique mapping rate: (uniquely mapped reads)/(total reads)*100.
Multi_map: number and percentage of reads aligned to multiple locations in the reference genome, multiple mapping rate: (multiple mapped reads)/(total reads)*100.
read1_map: Number and percentage of read1 aligned to the reference genome.
read2_map: Number and percentage of read2 aligned to the reference genome.
positive_map: Number and percentage of reads aligned to the positive chain of the reference genome.
negative_map: Number and percentage of reads aligned to the negative chain of the reference genome.
splice_map: Number of spliced reads on the genome and its percentage.
unsplice_map: Number of complete reads aligned to genome and its percentage.
proper_map: Number of paired read1 and read2 aligned to the genome and its percentage.

### Sheet: Notch_sample_data
RNA sample information, notch mRNA-seq experiment
Sample name	Tissue type	Reproductive Phase	Days After Flooding (DAF)	Description	Number independent organs (per sample)	RNA concentration (ng/µl)	RNA volume (µl)	RIN
Ntc_0DAF_BR1	Reproductive	Unfertilized	0	Notch	150	85.8	30	8.3
Ntc_0DAF_BR2	Reproductive	Unfertilized	0	Notch	202	192	30	8
Ntc_0DAF_BR3	Reproductive	Unfertilized	0	Notch	207	174	30	8.8
Ntc_1DAF_BR1	Reproductive	Fertilization	1	Notch	200	136	30	9.3
Ntc_1DAF_BR2	Reproductive	Fertilization	1	Notch	205	197	30	9.2
Ntc_1DAF_BR3	Reproductive	Fertilization	1	Notch	204	199	30	9.1
Ntc_2DAF_BR1	Reproductive	Fertilization	2	Notch	202	162	30	8.7
Ntc_2DAF_BR2	Reproductive	Fertilization	2	Notch	201	246	30	8.8
Ntc_2DAF_BR3	Reproductive	Fertilization	2	Notch	208	212	30	8.9
Aeb_4DAF_BR1	Reproductive	Post-fertilization	4	Notch (embryo-bearing)	204	88.8	30	8.3
Aeb_4DAF_BR2	Reproductive	Post-fertilization	4	Notch (embryo-bearing)	207	88.6	30	8.7
Aeb_4DAF_BR3	Reproductive	Post-fertilization	4	Notch (embryo-bearing)	222	89.8	30	8.1
Arc_4DAF_BR1	Reproductive	Post-fertilization	4	Notch (embryo-less)	204	43.8	30	7.5
Arc_4DAF_BR2	Reproductive	Post-fertilization	4	Notch (embryo-less)	207	62.8	30	7.2
Arc_4DAF_BR3	Reproductive	Post-fertilization	4	Notch (embryo-less)	222	44.6	30	7.6
Dem_4DAF_BR1	Reproductive	Post-fertilization	4	Dissected embryo	767	79.6	30	8.7
Dem_4DAF_BR2	Reproductive	Post-fertilization	4	Dissected embryo	761	88.6	30	8.6
Dem_4DAF_BR3	Reproductive	Post-fertilization	4	Dissected embryo	788	67.4	30	9.1
Thl_0DAF_BR1	Vegetative	Unfertilized	0	Thallus	150	97	30	7.5
Thl_0DAF_BR2	Vegetative	Unfertilized	0	Thallus	202	232	30	7.4
Thl_0DAF_BR3	Vegetative	Unfertilized	0	Thallus	207	268	30	7.8
Thl_1DAF_BR1	Vegetative	Fertilization	1	Thallus	200	262	30	7.7
Thl_1DAF_BR2	Vegetative	Fertilization	1	Thallus	205	458	30	7.6
Thl_1DAF_BR3	Vegetative	Fertilization	1	Thallus	204	458	30	7.7
Thl_2DAF_BR1	Vegetative	Fertilization	2	Thallus	202	302	30	7.6
Thl_2DAF_BR2	Vegetative	Fertilization	2	Thallus	201	522	30	7.1
Thl_2DAF_BR3	Vegetative	Fertilization	2	Thallus	208	470	30	7.2
Thl_4DAF_BR1	Vegetative	Post-fertilization	4	Thallus	204	325	30	6.4
Thl_4DAF_BR2	Vegetative	Post-fertilization	4	Thallus	207	327	30	6.4
Thl_4DAF_BR3	Vegetative	Post-fertilization	4	Thallus	222	241.5	30	6.6

### Sheet: Notch_sequencing_QC
Sequencing QC data (Gametophyte dataset), source Novogene UK
sample	library	raw_reads	raw_bases	clean_reads	clean_bases	error_rate	Q20	Q30	GC_pct
Ntc_0DAF_BR1	ERAS220029495-1r	66761604	10.01G	63269460	9.49G	0.03	96.76	91.38	46.83
Ntc_0DAF_BR2	ERAS220029496-1r	71377166	10.71G	70132340	10.52G	0.03	96.69	91.22	46.34
Ntc_0DAF_BR3	ERAS220029497-1r	69196962	10.38G	68225872	10.23G	0.03	96.45	90.69	46.66
Ntc_1DAF_BR1	ERAS220029501-1r	65628068	9.84G	64568616	9.69G	0.03	96.5	90.84	45.99
Ntc_1DAF_BR2	ERAS220029502-1r	76258940	11.44G	74453648	11.17G	0.03	96.6	91.06	46.47
Ntc_1DAF_BR3	ERAS220029503-1r	65188242	9.78G	63210536	9.48G	0.03	96.47	90.78	46.66
Ntc_2DAF_BR1	ERAS220029507-1r	66560670	9.98G	64592622	9.69G	0.03	96.63	91.07	46.06
Ntc_2DAF_BR2	ERAS220029508-1r	68596014	10.29G	67439900	10.12G	0.03	96.72	91.27	46.41
Ntc_2DAF_BR3	ERAS220029509-1r	65096654	9.76G	64103238	9.62G	0.03	96.66	91.16	46.82
Aeb_4DAF_BR1	ERAS220029513-1r	63416898	9.51G	61941588	9.29G	0.03	96.64	91.13	45.89
Aeb_4DAF_BR2	ERAS220029514-1r	66473838	9.97G	64976316	9.75G	0.03	96.88	91.6	46.12
Aeb_4DAF_BR3	ERAS220029515-1r	67105486	10.07G	65752918	9.86G	0.03	96.36	90.5	46.01
Arc_4DAF_BR1	ERAS220029516-1r	70928066	10.64G	69888002	10.48G	0.03	96.62	91.13	46.86
Arc_4DAF_BR2	ERAS220029517-1r	75444060	11.32G	74373800	11.16G	0.03	96.18	90.18	46.84
Arc_4DAF_BR3	ERAS220029518-1r	65494846	9.82G	64820210	9.72G	0.03	96.79	91.47	46.77
Dem_4DAF_BR1	ERAS220029522-1r	66479130	9.97G	65255162	9.79G	0.03	96.69	91.06	45.39
Dem_4DAF_BR2	ERAS220029523-1r	65724552	9.86G	64588104	9.69G	0.03	96.47	90.71	45.32
Dem_4DAF_BR3	ERAS220029524-1r	62914972	9.44G	60955650	9.14G	0.03	96.25	90.25	45.28
Thl_0DAF_BR1	ERAS220029498-1r	59540000	8.93G	58883914	8.83G	0.03	96.74	91.38	47.58
Thl_0DAF_BR2	ERAS220029499-1r	66010642	9.9G	64978626	9.75G	0.03	96.58	91.03	47.06
Thl_0DAF_BR3	ERAS220029500-1r	61246548	9.19G	60227380	9.03G	0.03	96.38	90.61	47.3
Thl_1DAF_BR1	ERAS220029504-1r	73563150	11.03G	72422568	10.86G	0.03	96.48	90.87	46.96
Thl_1DAF_BR2	ERAS220029505-1r	62063880	9.31G	60920944	9.14G	0.03	96.47	90.8	47.31
Thl_1DAF_BR3	ERAS220029506-1r	64628334	9.69G	63679776	9.55G	0.03	96.33	90.52	47.4
Thl_2DAF_BR1	ERAS220029510-1r	62304666	9.35G	61435152	9.22G	0.03	96.44	90.68	46.82
Thl_2DAF_BR2	ERAS220029511-1r	62577958	9.39G	61795484	9.27G	0.03	96.63	91.13	47.41
Thl_2DAF_BR3	ERAS220029512-1r	63170356	9.48G	61843926	9.28G	0.03	96.64	91.14	47.51
Thl_4DAF_BR1	ERAS220029519-1r	59334258	8.9G	58313396	8.75G	0.03	96.71	91.28	46.12
Thl_4DAF_BR2	ERAS220029520-1r	67835398	10.18G	67167354	10.08G	0.03	96.51	90.88	47.35
Thl_4DAF_BR3	ERAS220029521-1r	74608062	11.19G	73195974	10.98G	0.03	96.6	91.14	47.47
sample: SampleID.
library: library ID.
raw_reads: Reads count from the raw data, four rows as a unit, with statistics of reads count for every sequencing.
raw_bases: Base number of raw data. (number of raw reads) * (sequence length), converting unit to G.
clean_reads: Base number of raw data after filtering. (number of clean reads) * (sequence length), converting unit to G.
clean_bases: (clean base=clean reads*150bp) number multiply read length, saved in G unit.
error_rate: Average sequencing error rate, which is calculated by Qphred=-10log10(e).
Q20: The percentage of the bases whose Q Phred values is greater than 20. (Number of bases with Q Phred value > 20) / (Number of total bases) *100.
Q30: The percentage of the bases whose Q Phred values is greater than 30. (Number of bases with Q Phred value > 30) / (Number of total bases) *100.
GC_pct: The percentage of G&C base numbers of total bases.(G&C base number) / (Total base number)*100.

### Sheet: Notch_read_mapping
Read alignment summary data (Gametophyte dataset), source Novogene UK
sample	total_reads	total_map	unique_map	multi_map	read1_map	read2_map	positive_map	negative_map	splice_map	unsplice_map	proper_map
Ntc_0DAF_BR1	63269460	60146443(95.06%)	56884820(89.91%)	3261623(5.16%)	28359409(44.82%)	28525411(45.09%)	28419051(44.92%)	28465769(44.99%)	21816837(34.48%)	35067983(55.43%)	54642544(86.36%)
Ntc_0DAF_BR2	70132340	67199362(95.82%)	64185438(91.52%)	3013924(4.3%)	32048476(45.7%)	32136962(45.82%)	32069536(45.73%)	32115902(45.79%)	24530391(34.98%)	39655047(56.54%)	62009962(88.42%)
Ntc_0DAF_BR3	68225872	65204494(95.57%)	61919660(90.76%)	3284834(4.81%)	31038059(45.49%)	30881601(45.26%)	30936973(45.34%)	30982687(45.41%)	23580474(34.56%)	38339186(56.19%)	59919262(87.82%)
Ntc_1DAF_BR1	64568616	61579624(95.37%)	58915803(91.25%)	2663821(4.13%)	29486205(45.67%)	29429598(45.58%)	29435922(45.59%)	29479881(45.66%)	22305418(34.55%)	36610385(56.7%)	56752852(87.9%)
Ntc_1DAF_BR2	74453648	71109653(95.51%)	67984390(91.31%)	3125263(4.2%)	33982240(45.64%)	34002150(45.67%)	33965097(45.62%)	34019293(45.69%)	25474908(34.22%)	42509482(57.1%)	65391942(87.83%)
Ntc_1DAF_BR3	63210536	60243774(95.31%)	57375321(90.77%)	2868453(4.54%)	28691355(45.39%)	28683966(45.38%)	28665632(45.35%)	28709689(45.42%)	21580346(34.14%)	35794975(56.63%)	55298206(87.48%)
Ntc_2DAF_BR1	64592622	61623082(95.4%)	58989781(91.33%)	2633301(4.08%)	29498618(45.67%)	29491163(45.66%)	29472531(45.63%)	29517250(45.7%)	22390508(34.66%)	36599273(56.66%)	56770658(87.89%)
Ntc_2DAF_BR2	67439900	64618848(95.82%)	61708970(91.5%)	2909878(4.31%)	30798415(45.67%)	30910555(45.83%)	30833581(45.72%)	30875389(45.78%)	23450524(34.77%)	38258446(56.73%)	59501452(88.23%)
Ntc_2DAF_BR3	64103238	61194957(95.46%)	57914026(90.34%)	3280931(5.12%)	28914472(45.11%)	28999554(45.24%)	28935223(45.14%)	28978803(45.21%)	21801353(34.01%)	36112673(56.34%)	55811858(87.07%)
Aeb_4DAF_BR1	61941588	59164293(95.52%)	56880296(91.83%)	2283997(3.69%)	28415698(45.87%)	28464598(45.95%)	28413446(45.87%)	28466850(45.96%)	21890514(35.34%)	34989782(56.49%)	54683684(88.28%)
Aeb_4DAF_BR2	64976316	62241076(95.79%)	59669042(91.83%)	2572034(3.96%)	29706627(45.72%)	29962415(46.11%)	29809823(45.88%)	29859219(45.95%)	22924442(35.28%)	36744600(56.55%)	57518504(88.52%)
Aeb_4DAF_BR3	65752918	62855531(95.59%)	60352420(91.79%)	2503111(3.81%)	30261413(46.02%)	30091007(45.76%)	30149830(45.85%)	30202590(45.93%)	23387117(35.57%)	36965303(56.22%)	58196280(88.51%)
Arc_4DAF_BR1	69888002	66029009(94.48%)	61991363(88.7%)	4037646(5.78%)	30962456(44.3%)	31028907(44.4%)	30957458(44.3%)	31033905(44.41%)	21858641(31.28%)	40132722(57.42%)	59959208(85.79%)
Arc_4DAF_BR2	74373800	70659867(95.01%)	66569434(89.51%)	4090433(5.5%)	33381636(44.88%)	33187798(44.62%)	33248711(44.7%)	33320723(44.8%)	24189049(32.52%)	42380385(56.98%)	63959066(86.0%)
Arc_4DAF_BR3	64820210	60780211(93.77%)	57340018(88.46%)	3440193(5.31%)	28591554(44.11%)	28748464(44.35%)	28664924(44.22%)	28675094(44.24%)	20909702(32.26%)	36430316(56.2%)	55383948(85.44%)
Dem_4DAF_BR1	65255162	61917500(94.89%)	59989036(91.93%)	1928464(2.96%)	30039961(46.03%)	29949075(45.9%)	29970034(45.93%)	30019002(46.0%)	23698951(36.32%)	36290085(55.61%)	57724436(88.46%)
Dem_4DAF_BR2	64588104	61681008(95.5%)	59802336(92.59%)	1878672(2.91%)	29939371(46.35%)	29862965(46.24%)	29876156(46.26%)	29926180(46.33%)	23523866(36.42%)	36278470(56.17%)	57541980(89.09%)
Dem_4DAF_BR3	60955650	57885510(94.96%)	56051233(91.95%)	1834277(3.01%)	28123540(46.14%)	27927693(45.82%)	27998478(45.93%)	28052755(46.02%)	21773574(35.72%)	34277659(56.23%)	53711772(88.12%)
Thl_0DAF_BR1	58883914	55423067(94.12%)	50743508(86.18%)	4679559(7.95%)	25299227(42.96%)	25444281(43.21%)	25350462(43.05%)	25393046(43.12%)	18748428(31.84%)	31995080(54.34%)	49195854(83.55%)
Thl_0DAF_BR2	64978626	61531662(94.7%)	56956427(87.65%)	4575235(7.04%)	28483838(43.84%)	28472589(43.82%)	28454850(43.79%)	28501577(43.86%)	21241884(32.69%)	35714543(54.96%)	55000522(84.64%)
Thl_0DAF_BR3	60227380	57082167(94.78%)	52737357(87.56%)	4344810(7.21%)	26385934(43.81%)	26351423(43.75%)	26346422(43.74%)	26390935(43.82%)	19723295(32.75%)	33014062(54.82%)	51013680(84.7%)
Thl_1DAF_BR1	72422568	68223872(94.2%)	63721330(87.99%)	4502542(6.22%)	31837238(43.96%)	31884092(44.03%)	31838718(43.96%)	31882612(44.02%)	24088405(33.26%)	39632925(54.72%)	61451462(84.85%)
Thl_1DAF_BR2	60920944	58050750(95.29%)	54292051(89.12%)	3758699(6.17%)	27147901(44.56%)	27144150(44.56%)	27131072(44.53%)	27160979(44.58%)	20425055(33.53%)	33866996(55.59%)	52328394(85.9%)
Thl_1DAF_BR3	63679776	60474869(94.97%)	56459667(88.66%)	4015202(6.31%)	28303640(44.45%)	28156027(44.22%)	28212713(44.3%)	28246954(44.36%)	21384846(33.58%)	35074821(55.08%)	54298848(85.27%)
Thl_2DAF_BR1	61435152	58273599(94.85%)	54619274(88.91%)	3654325(5.95%)	27347338(44.51%)	27271936(44.39%)	27291956(44.42%)	27327318(44.48%)	20703821(33.7%)	33915453(55.21%)	52593332(85.61%)
Thl_2DAF_BR2	61795484	58879706(95.28%)	55002336(89.01%)	3877370(6.27%)	27486266(44.48%)	27516070(44.53%)	27487409(44.48%)	27514927(44.53%)	20536305(33.23%)	34466031(55.77%)	53070236(85.88%)
Thl_2DAF_BR3	61843926	59160019(95.66%)	55004264(88.94%)	4155755(6.72%)	27447882(44.38%)	27556382(44.56%)	27490522(44.45%)	27513742(44.49%)	20776909(33.6%)	34227355(55.34%)	53117150(85.89%)
Thl_4DAF_BR1	58313396	55248416(94.74%)	51216899(87.83%)	4031517(6.91%)	25564352(43.84%)	25652547(43.99%)	25591565(43.89%)	25625334(43.94%)	18329166(31.43%)	32887733(56.4%)	49622914(85.1%)
Thl_4DAF_BR2	67167354	63721856(94.87%)	58093114(86.49%)	5628742(8.38%)	29072142(43.28%)	29020972(43.21%)	29022421(43.21%)	29070693(43.28%)	21667583(32.26%)	36425531(54.23%)	56221756(83.7%)
Thl_4DAF_BR3	73195974	69067554(94.36%)	62943886(85.99%)	6123668(8.37%)	31425924(42.93%)	31517962(43.06%)	31447055(42.96%)	31496831(43.03%)	23526667(32.14%)	39417219(53.85%)	60830984(83.11%)
sample: SampleID.
total_reads: Total clean reads used for analysis.
total_map: Number and percentage of reads aligned to the genome, the ratio should higher than 70%, total mapping rate: (mapped reads)/(total reads)*100.
unique_map: Number and percentage of reads aligned to the unique position of the reference genome (for subsequent quantitative data analysis), unique mapping rate: (uniquely mapped reads)/(total reads)*100.
Multi_map: number and percentage of reads aligned to multiple locations in the reference genome, multiple mapping rate: (multiple mapped reads)/(total reads)*100.
read1_map: Number and percentage of read1 aligned to the reference genome.
read2_map: Number and percentage of read2 aligned to the reference genome.
positive_map: Number and percentage of reads aligned to the positive chain of the reference genome.
negative_map: Number and percentage of reads aligned to the negative chain of the reference genome.
splice_map: Number of spliced reads on the genome and its percentage.
unsplice_map: Number of complete reads aligned to genome and its percentage.
proper_map: Number of paired read1 and read2 aligned to the genome and its percentage.
